# Sulfoquinovose is exclusively metabolized by the gut microbiota and degraded differently in mice and humans

**DOI:** 10.1101/2025.01.22.634256

**Authors:** Julia Krasenbrink, Buck T. Hanson, Anna S. Weiss, Sabrina Borusak, Tomohisa Sebastian Tanabe, Michaela Lang, Georg Aichinger, Bela Hausmann, David Berry, Andreas Richter, Doris Marko, Marc Mussmann, David Schleheck, Bärbel Stecher, Alexander Loy

## Abstract

**Background:** Sulfoquinovose (SQ) is a green-diet-derived sulfonated glucose and a selective substrate for few human gut bacteria. Complete anaerobic SQ degradation via interspecies metabolite transfer to sulfonate-respiring bacteria produces hydrogen sulfide, which has dose- and context-dependent health effects. Here, we studied potential SQ degradation by the mammalian host and the impact of SQ supplementation on human and murine gut microbiota diversity and metabolism.

**Results:** ^13^CO_2_ breath tests with germ-free C57BL/6 mice gavaged with ^13^C-SQ were negative. Also, SQ was not degraded by human intestinal cells *in vitro*, indicating that SQ is not directly metabolized by mice and humans. Addition of increasing SQ concentrations to human fecal microcosms revealed dose-dependent responses of the microbiota and corroborated the relevance of *Agathobacter rectalis* and *Bilophila wadsworthia* in cooperative degradation of SQ to hydrogen sulfide via interspecies transfer of 2,3-dihydroxy-1-propanesulfonate (DHPS). Similar to the human gut microbiome, the genetic capacity for SQ or DHPS degradation is sparsely distributed among bacterial species in the mouse gut. *Escherichia coli* and *Enterocloster clostridioformis* were identified as primary SQ degraders in the mouse gut. SQ and DHPS supplementation experiments with conventional laboratory mice and their intestinal contents showed that SQ was incompletely catabolized to DHPS. Although some *E. clostridioformis* genomes encode an extended sulfoglycolytic pathway for both SQ and DHPS fermentation, SQ was only degraded to DHPS by a mouse-derived *E. clostridioformis* strain.

**Conclusions:** Our findings suggest that SQ is solely a nutrient for the gut microbiota and not for mice and humans, emphasizing its potential as a prebiotic. SQ degradation by the microbiota of conventional laboratory mice differs from the human gut microbiota by absence of DHPS degradation activity. Hence, the microbiota of conventional laboratory mice does not fully represent the SQ metabolism in humans, indicating the need for alternative model systems to assess the impact of SQ on human health. This study advances our understanding of how individual dietary compounds shape the microbial community structure and metabolism in the gut and thereby potentially influence host health.
