## Supplementary material for "Sulfoquinovose is exclusively metabolized by the gut microbiota and degraded differently in mice and humans": Table S

### Sheet: Supplementary_Table_S1
Supplementary Table S1: Reference hidden Markov models and proteins for dataset annotation. HMM, hidden Markov model; sulfo-EMP pathway, Sulfoglycolytic Embden-Meyerhof-Parnas pathway; sulfo-ED pathway, sulfoglycolytic Entner-Doudoroff pathway; SQ, sulfoquinovose; DHPS, 2,3-dihydroxypropane-1-sulfonate; TRAP transporter, Tripartite ATP-independent periplasmic transporter; ABC transporter, ATP-bin…
Pathway	HMM name	Accession number for reference protein	Annotation/function	Reference for HMM or protein sequence	Link to reference	Comment
isethionate & taurine	IseJ	Q5LQX3	isethionate dehydrogenase	Tanabe & Dahl 2023	https://doi.org/10.1111/1755-0998.13848	published HMM
isethionate & taurine	IseU	D1FK56	isethionate transporter	Tanabe & Dahl 2023	https://doi.org/10.1111/1755-0998.13848	published HMM
isethionate & taurine	IseK	Q5LQX4	isethionate TRAP transporter	Tanabe & Dahl 2023	https://doi.org/10.1111/1755-0998.13848	published HMM
isethionate & taurine	IseL	Q5LQX5	isethionate TRAP transporter	Tanabe & Dahl 2023	https://doi.org/10.1111/1755-0998.13848	published HMM
isethionate & taurine	IseM	Q5LQX6	isethionate TRAP transporter	Tanabe & Dahl 2023	https://doi.org/10.1111/1755-0998.13848	published HMM
isethionate & taurine	IseR	Q5LQX7	isethionate dissimilation regulator	Tanabe & Dahl 2023	https://doi.org/10.1111/1755-0998.13848	published HMM
isethionate & taurine	TauA	Q47537	taurine ABC transporter	Tanabe & Dahl 2023	https://doi.org/10.1111/1755-0998.13848	published HMM
isethionate & taurine	TauB	Q6RH47	taurine ABC transporter	Tanabe & Dahl 2023	https://doi.org/10.1111/1755-0998.13848	published HMM
isethionate & taurine	TauC	Q47539	taurine ABC transporter	Tanabe & Dahl 2023	https://doi.org/10.1111/1755-0998.13848	published HMM
isethionate & taurine	TauK	F7ZLE6	taurine TRAP transporter	Tanabe & Dahl 2023	https://doi.org/10.1111/1755-0998.13848	published HMM
isethionate & taurine	TauL	F7ZLE7	taurine TRAP transporter	Tanabe & Dahl 2023	https://doi.org/10.1111/1755-0998.13848	published HMM
isethionate & taurine	TauM	F7ZLE8	taurine TRAP transporter	Tanabe & Dahl 2023	https://doi.org/10.1111/1755-0998.13848	published HMM
isethionate & taurine	TauD	P37610	taurine dioxygenase	Tanabe & Dahl 2023	https://doi.org/10.1111/1755-0998.13848	published HMM
isethionate & taurine	TauE	Q0K020	sulfite exporter	Tanabe & Dahl 2023	https://doi.org/10.1111/1755-0998.13848	published HMM
isethionate & taurine	TauR	D5AKX9	taurine dissimilation regulator	Tanabe & Dahl 2023	https://doi.org/10.1111/1755-0998.13848	published HMM
isethionate & taurine	TauX	F7ZLF0	taurine dehydrogenase	Tanabe & Dahl 2023	https://doi.org/10.1111/1755-0998.13848	published HMM
isethionate & taurine	TauY	F7ZLF1	taurine dehydrogenase	Tanabe & Dahl 2023	https://doi.org/10.1111/1755-0998.13848	published HMM
isethionate & taurine	TauZ	Q6RH51	hypothetical protein	Tanabe & Dahl 2023	https://doi.org/10.1111/1755-0998.13848	published HMM
isethionate & taurine	Tpa	Q9APM5	taurine : pyruvate aminotransferase	Tanabe & Dahl 2023	https://doi.org/10.1111/1755-0998.13848	published HMM
isethionate & taurine	Toa	Q1R186	taurine : 2-oxoglutarate aminotransferase	Tanabe & Dahl 2023	https://doi.org/10.1111/1755-0998.13848	published HMM
isethionate & taurine	Xsc	Q84H44	sulfoacetaldehyde acetyltransferase	Tanabe & Dahl 2023	https://doi.org/10.1111/1755-0998.13848	published HMM
isethionate & taurine	IsfD	Q1R183	sulfoacetaldehyde reductase	Tanabe & Dahl 2023	https://doi.org/10.1111/1755-0998.13848	published HMM
isethionate & taurine	IsfE	Q1R184	isethionate exporter	Tanabe & Dahl 2023	https://doi.org/10.1111/1755-0998.13848	published HMM
isethionate & taurine	IslA	E5Y378	isethionate sulfite-lyase	Tanabe & Dahl 2023	https://doi.org/10.1111/1755-0998.13848	published HMM
isethionate & taurine	IslB	E5Y377	isethionate sulfite-lyase	Tanabe & Dahl 2023	https://doi.org/10.1111/1755-0998.13848	published HMM
DHPS, sulfolactate, sulfoacetate	HpsU	Q46N55	DHPS uptake	Tanabe & Dahl 2023	https://doi.org/10.1111/1755-0998.13848	published HMM
DHPS, sulfolactate, sulfoacetate	HpsO	Q46N54	DHPS 2-dehydrogenase	Tanabe & Dahl 2023	https://doi.org/10.1111/1755-0998.13848	published HMM
DHPS, sulfolactate, sulfoacetate	HpsP	Q46N56	DHPS 2-dehydrogenase	Tanabe & Dahl 2023	https://doi.org/10.1111/1755-0998.13848	published HMM
DHPS, sulfolactate, sulfoacetate	HpsN	Q46N53	DHPS 3-dehydrogenase	Tanabe & Dahl 2023	https://doi.org/10.1111/1755-0998.13848	published HMM
DHPS, sulfolactate, sulfoacetate	HpsK	A3SJ79	DHPS TRAP transporter	Tanabe & Dahl 2023	https://doi.org/10.1111/1755-0998.13848	published HMM
DHPS, sulfolactate, sulfoacetate	HpsL	A3SJ73	DHPS TRAP transporter	Tanabe & Dahl 2023	https://doi.org/10.1111/1755-0998.13848	published HMM
DHPS, sulfolactate, sulfoacetate	HpsM	A3SJ74	DHPS TRAP transporter	Tanabe & Dahl 2023	https://doi.org/10.1111/1755-0998.13848	published HMM
DHPS, sulfolactate, sulfoacetate	SuyA	Q1QWP1	(R)-sulfolactate sulfo-lyase	Tanabe & Dahl 2023	https://doi.org/10.1111/1755-0998.13848	published HMM
DHPS, sulfolactate, sulfoacetate	SuyB	Q1QWP0	(R)-sulfolactate sulfo-lyase	Tanabe & Dahl 2023	https://doi.org/10.1111/1755-0998.13848	published HMM
DHPS, sulfolactate, sulfoacetate	Pta	A3SR26	phosphate acetyltransferase	Tanabe & Dahl 2023	https://doi.org/10.1111/1755-0998.13848	published HMM
DHPS, sulfolactate, sulfoacetate	ComC	Q1QWN5	sulfopyruvate decarboxylase	Tanabe & Dahl 2023	https://doi.org/10.1111/1755-0998.13848	published HMM
DHPS, sulfolactate, sulfoacetate	ComD	A3SN11	sulfopyruvate decarboxylase	Tanabe & Dahl 2023	https://doi.org/10.1111/1755-0998.13848	published HMM
DHPS, sulfolactate, sulfoacetate	ComE	A3SN10	sulfopyruvate decarboxylase	Tanabe & Dahl 2023	https://doi.org/10.1111/1755-0998.13848	published HMM
DHPS, sulfolactate, sulfoacetate	SlcH	A3SN09	sulfolactate TRAP Transporter	Tanabe & Dahl 2023	https://doi.org/10.1111/1755-0998.13848	published HMM
DHPS, sulfolactate, sulfoacetate	SlcF	A3SN08	sulfolactate TRAP Transporter	Tanabe & Dahl 2023	https://doi.org/10.1111/1755-0998.13848	published HMM
DHPS, sulfolactate, sulfoacetate	SlcG	A3SN07	sulfolactate TRAP Transporter	Tanabe & Dahl 2023	https://doi.org/10.1111/1755-0998.13848	published HMM
DHPS, sulfolactate, sulfoacetate	SlcD	A3SN06	sulfolactate dehydrogenase	Tanabe & Dahl 2023	https://doi.org/10.1111/1755-0998.13848	published HMM
DHPS, sulfolactate, sulfoacetate	CuyA	A3SQG3	L-cysteate sulfo-lyase	Tanabe & Dahl 2023	https://doi.org/10.1111/1755-0998.13848	published HMM
DHPS, sulfolactate, sulfoacetate	CuyZ	A3SQG2	hypothetical membrane protein	Tanabe & Dahl 2023	https://doi.org/10.1111/1755-0998.13848	published HMM
DHPS, sulfolactate, sulfoacetate	SlcC	Q1QWN6	(S)-sulfolactate dehydrogenase	Tanabe & Dahl 2023	https://doi.org/10.1111/1755-0998.13848	published HMM
DHPS, sulfolactate, sulfoacetate	SauS	Q0K845	sulfoacetaldehyde dehydrogenase	Tanabe & Dahl 2023	https://doi.org/10.1111/1755-0998.13848	published HMM
DHPS, sulfolactate, sulfoacetate	SauT	Q0K844	sulfoacetate-CoA ligase	Tanabe & Dahl 2023	https://doi.org/10.1111/1755-0998.13848	published HMM
DHPS, sulfolactate, sulfoacetate	SauU	Q0K843	sulfoacetate transporter	Tanabe & Dahl 2023	https://doi.org/10.1111/1755-0998.13848	published HMM
SQ degradation sulfo-EMP	YihO	P32136	putative sulfoquinovose importer	Tanabe & Dahl 2023	https://doi.org/10.1111/1755-0998.13848	published HMM
SQ degradation sulfo-EMP	YihP	P32137	putative DHPS exporter	Tanabe & Dahl 2023	https://doi.org/10.1111/1755-0998.13848	published HMM
SQ degradation sulfo-EMP	YihQ	P32138	sulfoquinovosidase	Tanabe & Dahl 2023	https://doi.org/10.1111/1755-0998.13848	published HMM
SQ degradation sulfo-EMP	YihR	P32139	mutarotase	Tanabe & Dahl 2023	https://doi.org/10.1111/1755-0998.13848	published HMM
SQ degradation sulfo-EMP	YihS	P32140	sulfoquinovose isomerase	Tanabe & Dahl 2023	https://doi.org/10.1111/1755-0998.13848	published HMM
SQ degradation sulfo-EMP	YihT	P32141	sulfofructosephosphate aldolase	Tanabe & Dahl 2023	https://doi.org/10.1111/1755-0998.13848	published HMM
SQ degradation sulfo-EMP	YihU	P0A9V8	3-sulfolactaldehyde reductase	Tanabe & Dahl 2023	https://doi.org/10.1111/1755-0998.13848	published HMM
SQ degradation sulfo-EMP	YihV	P32143	sulfofructose kinase	Tanabe & Dahl 2023	https://doi.org/10.1111/1755-0998.13848	published HMM
SQ degradation sulfo-ED	SedE	P0DOV9	3-sulfolactaldehyde dehydrogenase	Tanabe & Dahl 2023	https://doi.org/10.1111/1755-0998.13848	published HMM
SQ degradation sulfo-ED	SedC	P0DOV7	6-deoxy-6-sulfo-D-gluconate dehydratase	Tanabe & Dahl 2023	https://doi.org/10.1111/1755-0998.13848	published HMM
SQ degradation sulfo-ED	SedA	P0DOV5	sulfoquinovose 1-dehydrogenase	Tanabe & Dahl 2023	https://doi.org/10.1111/1755-0998.13848	published HMM
SQ degradation sulfo-ED	SedB	P0DOV6	6-deoxy-6-sulfogluconolactonase	Tanabe & Dahl 2023	https://doi.org/10.1111/1755-0998.13848	published HMM
SQ degradation sulfo-ED	SedD	P0DOV8	2-dehydro-3,6-dideoxy-6-sulfogluconate aldolase	Tanabe & Dahl 2023	https://doi.org/10.1111/1755-0998.13848	published HMM
SQ degradation sulfo-monooxygenase	SmoA	Q7CS24	flavin reductase	Tanabe & Dahl 2023	https://doi.org/10.1111/1755-0998.13848	published HMM
SQ degradation sulfo-monooxygenase	SmoB	A9CEY6	oxidoreductase	Tanabe & Dahl 2023	https://doi.org/10.1111/1755-0998.13848	published HMM
SQ degradation sulfo-monooxygenase	SmoC	A9CEY7	alkanesulfonate monooxygenase	Tanabe & Dahl 2023	https://doi.org/10.1111/1755-0998.13848	published HMM
SQ degradation sulfo-monooxygenase	SmoD	A9CEY8	GntR-like regulator	Tanabe & Dahl 2023	https://doi.org/10.1111/1755-0998.13848	published HMM
SQ degradation sulfo-monooxygenase	SmoE	Q7CS28	ABC transporter ATP-binding domain	Tanabe & Dahl 2023	https://doi.org/10.1111/1755-0998.13848	published HMM
SQ degradation sulfo-monooxygenase	SmoF	A9CEY9	ABC transporter substrate binding domain	Tanabe & Dahl 2023	https://doi.org/10.1111/1755-0998.13848	published HMM
SQ degradation sulfo-monooxygenase	SmoG	Q7CS30	ABC transporter membrane spanning domain	Tanabe & Dahl 2023	https://doi.org/10.1111/1755-0998.13848	published HMM
SQ degradation sulfo-monooxygenase	SmoH	Q7CS31	ABC transporter membrane spanning domain	Tanabe & Dahl 2023	https://doi.org/10.1111/1755-0998.13848	published HMM
SQ degradation sulfo-monooxygenase	SmoI	A9CEZ0	sulfoqinovosidase	Tanabe & Dahl 2023	https://doi.org/10.1111/1755-0998.13848	published HMM
SQ degradation transaldolase	SftA	Ga0111075_10031319	sulfoquinovose importer	Tanabe & Dahl 2023	https://doi.org/10.1111/1755-0998.13848	published HMM
SQ degradation transaldolase	SftT	Ga0111075_10031320	6-deoxy-6-sulfofructose transaldolase	Tanabe & Dahl 2023	https://doi.org/10.1111/1755-0998.13848	published HMM
SQ degradation transaldolase	SftX	Ga0111075_10031321	unknown function	Tanabe & Dahl 2023	https://doi.org/10.1111/1755-0998.13848	published HMM
SQ degradation transaldolase	SftG	Ga0111075_10031322	sulfoquinovosyl glycerol hydrolase	Tanabe & Dahl 2023	https://doi.org/10.1111/1755-0998.13848	published HMM
SQ degradation transaldolase	SftI	Ga0111075_10031323	SQ isomerase	Tanabe & Dahl 2023	https://doi.org/10.1111/1755-0998.13848	published HMM
SQ degradation transaldolase	SftF	Ga0111075_10031324	transcriptional regulator	Tanabe & Dahl 2023	https://doi.org/10.1111/1755-0998.13848	published HMM
SQ degradation transaldolase	SftD	Ga0111075_10031325	3-sulfolactaldehyde dehydrogenase	Tanabe & Dahl 2023	https://doi.org/10.1111/1755-0998.13848	published HMM
isethionate degradation	IseD	WP_066152591	isethionate dehydrogenase	Tong et al. 2019	https://doi.org/10.1128/AEM.00793-19	HMM generated in this study
isethionate degradation	IsrB	WP_013067943.1	isethionate reductase subunit B	Morimoto et al. 2024	https://doi.org/10.1128/msphere.00498-24	HMM generated in this study
isethionate degradation	IsrH	WP_013067944.1	isethionate reductase subunit H	Morimoto et al. 2024	https://doi.org/10.1128/msphere.00498-24	HMM generated in this study
isethionate degradation	IsrD	WP_013067945.1	isethionate reductase subunit D	Morimoto et al. 2024	https://doi.org/10.1128/msphere.00498-24	HMM generated in this study
isethionate degradation	IsrK	WP_013067946.1	isethionate reductase subunit K	Morimoto et al. 2024	https://doi.org/10.1128/msphere.00498-24	HMM generated in this study
DHPS conversion	HpsG	C7LP05	DHPS-sulfolyase	Liu et al. 2020	https://doi.org/10.1073/pnas.2003434117	HMM generated in this study
DHPS conversion	HpsH	C7LP06	DHPS-sulfolyase	Liu et al. 2020	https://doi.org/10.1073/pnas.2003434117	HMM generated in this study
DHPS conversion	HpfG	WP_010781016.1	DHPS-dehydratase	Liu et al. 2020	https://doi.org/10.1073/pnas.2003434117	HMM generated in this study
DHPS conversion	HpfH	WP_044926483.1	DHPS-dehydratase	Liu et al. 2020	https://doi.org/10.1073/pnas.2003434117	HMM generated in this study
DHPS conversion	HpfD	WP_010781014.1	NADH-dependent sulfopropionaldehyde reductase	An et al. 2021	https://doi.org/10.1002/cbic.202100316	HMM generated in this study
DHPS conversion	Ssadh	WP_010781010.1	succinyl semialdehyde dehydrogenase	An et al. 2021	https://doi.org/10.1002/cbic.202100316	HMM generated in this study
DHPS conversion	DhpA	Ga0134130_130620	DHPS dehydrogenase	Burrichter et al. 2018	https://doi.org/10.3389/fmicb.2018.02792	HMM generated in this study
DHPS conversion	SlaB	Ga0134130_130623	3-sulfolactaldehyde dehydrogenase	Burrichter et al. 2018	https://doi.org/10.3389/fmicb.2018.02792	HMM generated in this study
SQ degradation	Sqga	LN996_01356	sulfoquinovosidase	Kaur et al. 2023	https://doi.org/10.1021/jacs.3c11126	HMM generated in this study
SQ degradation	SqiA	WP_105958949.1	6-deoxy-6-sulphofructose-1-phosphate aldolase	Chu et al. 2023	https://doi.org/10.1128/aem.00617-23	HMM generated in this study
SQ degradation	SftE2	ACR76322.1	DHPS exporter	Frommeyer et al. 2020	https://doi.org/10.1016/j.isci.2020.101510	HMM generated in this study
SQ degradation	SqwI	EJF39089.1	4-deoxy-4-sulfoerythrose isomerase	Liu et al. 2021	https://doi.org/10.1021/acscatal.1c04321	HMM generated in this study
SQ degradation	SqwG	EJF39099.1	6-deoxy-6-sulphofructose transketolase	Liu et al. 2021	https://doi.org/10.1021/acscatal.1c04321	HMM generated in this study
SQ degradation	SqwH	EJF39090.1	6-deoxy-6-sulphofructose transketolase	Liu et al. 2021	https://doi.org/10.1021/acscatal.1c04321	HMM generated in this study
SQ degradation	SqwF	EJF39103.1	sulfoacetaldehyde reductase	Liu et al. 2021	https://doi.org/10.1021/acscatal.1c04321	HMM generated in this study

### Sheet: Supplementary_Table_S2
Supplementary Table S2: Results of 16S rRNA gene DESeq2 analyses for the human fecal microcosm experiment. The table shows all enriched ASVs compared to the 0.01 mM SQ incubation. Taxonomic assignment was made using the Silva database (Release 138) and Blastn against the 16S ribosomal RNA gene sequence database excluding uncultured and environmental sample sequences. Percent 16S rRNA gene sequenc…
Treatment	ASV	ASV identifier	Phylum	Family	Genus	Next relatives (% identity)	Accession numbers of next relatives	Δ Abundance t24 h - t0 h				Δ Abundance t6 h - t0 h				Δ Abundance t12 h - t0 h				Δ Abundance t12 h - t6 h				Δ Abundance t24 h - t12 h
								Average	Rep 1	Rep 2	Rep 3	Average	Rep 1	Rep 2	Rep 3	Average	Rep 1	Rep 2	Rep 3	Average	Rep 1	Rep 2	Rep 3	Average	Rep 1	Rep 2	Rep 3
10 mM SQ	ASV_1	ASV_mbt_8vr	Bacillota	Lachnospiraceae	Agathobacter	Agathobacter rectalis ATCC 33656 (100%)	NR_074634.1	1.97925e+09	2.45649e+09	7.28211e+08	2.75305e+09	1.09438e+09	9.70993e+08	1.00354e+09	1.30861e+09	2.24357e+09	2.0668e+09	2.27932e+09	2.38458e+09	1.14919e+09	1.09581e+09	1.27578e+09	1.07598e+09	-2.64315e+08	3.89694e+08	-1.55111e+09	3.68466e+08
10 mM SQ	ASV_2	ASV_cpi_yiq	Bacteroidota	Rikenellaceae	Alistipes	Alistipes shahii (100%)	NR_113153.1	9.30084e+08	1.24608e+09	4.43218e+08	1.10096e+09	4.74937e+08	4.28264e+08	2.68543e+08	7.28004e+08	7.00717e+08	7.13049e+08	6.38667e+08	7.50435e+08	2.2578e+08	2.84785e+08	3.70124e+08	2.24317e+07	2.29367e+08	5.3303e+08	-1.95449e+08	3.5052e+08
10 mM SQ	ASV_3	ASV_jhl_q2w	Bacillota	Ruminococcaceae	Ruminococcus	Ruminococcus bromii ATCC 27255 (99.6%)	NR_025930.1	8.36785e+08	1.01841e+09	4.85929e+08	1.00602e+09	4.65741e+08	5.19219e+08	3.01274e+08	5.76729e+08	7.09607e+08	8.26469e+08	5.31963e+08	7.70389e+08	2.43866e+08	3.0725e+08	2.30689e+08	1.93661e+08	1.27178e+08	1.91938e+08	-4.60338e+07	2.35631e+08
10 mM SQ	ASV_4	ASV_nvu_ec1	Bacteroidota	Bacteroidaceae	Phocaeicola	Phocaeicola dorei (100%)	NR_041351.1	4.96507e+08	2.82314e+09	-1.07842e+09	-2.55205e+08	4.63636e+09	3.63225e+09	4.15497e+09	6.12188e+09	1.04575e+09	1.09567e+09	8.89821e+08	1.15175e+09	-3.59062e+09	-2.53657e+09	-3.26515e+09	-4.97012e+09	-5.49241e+08	1.72747e+09	-1.96824e+09	-1.40696e+09
10 mM SQ	ASV_5	ASV_nby_zlc	Bacillota	Oscillospiraceae	UCG-002	Vescimonas coprocola (94.5%)	NR_179330.1	4.32654e+08	7.08531e+08	2.42336e+07	5.65196e+08	3.25491e+08	4.18382e+08	1.80898e+08	3.77192e+08	2.03243e+08	3.14383e+08	2.23974e+08	7.13728e+07	-1.22248e+08	-1.03999e+08	4.30754e+07	-3.05819e+08	2.2941e+08	3.94148e+08	-1.9974e+08	4.93823e+08
10 mM SQ	ASV_6	ASV_8ba_3iq	Thermodesulfobacteriota	Desulfovibrionaceae	Bilophila	Bilophila wadsworthia (100%)	NR_176800.1	3.53767e+08	2.54764e+08	8.88991e+07	7.17638e+08	2.22677e+08	2.17378e+08	1.18418e+08	3.32235e+08	2.33893e+08	2.98587e+08	4.84244e+07	3.54666e+08	1.12159e+07	8.12094e+07	-6.99935e+07	2.24317e+07	1.19874e+08	-4.38231e+07	4.04746e+07	3.62971e+08
10 mM SQ	ASV_7	ASV_iq1_sq3	Bacillota	Lachnospiraceae	Lachnospiraceae	Waltera intestinalis (100%)	NR_180833.1	2.95117e+08	4.23281e+08	-1.34196e+08	5.96265e+08	-5.25103e+07	-3.47166e+07	-1.14333e+08	-8.48123e+06	9.69045e+07	1.1938e+08	3.32613e+07	1.38073e+08	1.49415e+08	1.54096e+08	1.47594e+08	1.46554e+08	1.98212e+08	3.03901e+08	-1.67458e+08	4.58192e+08
10 mM SQ	ASV_8	ASV_9ec_9n4	Pseudomonadota	Enterobacteriaceae	Escherichia/Shigella	Escherichia coli/fergusonii/marmotae, Shigella flexneri/sonnei/boydii, Pseudoescherichia vulneris (100%)	NR_112558.1, NR_114079.1, NR_136472.1, NR_026331.1, NR_104826.1, NR_104901.1, NR_119109.1	1.7949e+08	2.79122e+08	8.39983e+07	1.75351e+08	2.90352e+07	2.57408e+07	2.55458e+07	3.58189e+07	1.61447e+08	1.17321e+08	1.93621e+08	1.734e+08	1.32412e+08	9.158e+07	1.68075e+08	1.37581e+08	1.80429e+07	1.61801e+08	-1.09623e+08	1.95059e+06
10 mM SQ	ASV_9	ASV_ajq_3ds	Bacillota	Lachnospiraceae	Enterocloster	Enterocloster citroniae (100%)	NR_043681.1	1.02243e+08	2.29941e+08	3.90117e+07	3.77763e+07	2.13156e+07	3.92718e+07	0	2.46749e+07	6.61573e+07	7.47724e+07	8.63134e+07	3.73862e+07	4.48418e+07	3.55007e+07	8.63134e+07	1.27113e+07	3.60858e+07	1.55169e+08	-4.73017e+07	390117
10 mM SQ	ASV_10	ASV_747_oei	Bacteroidota	Bacteroidaceae	Bacteroides	Bacteroides xylanisolvens XB1A (100%)	NR_112947.1	-7.04258e+06	3.74633e+07	-3.29214e+08	2.70623e+08	4.44648e+08	4.41527e+08	5.31709e+08	3.60708e+08	-7.18779e+07	8.85361e+07	-150513	-3.04019e+08	-5.16526e+08	-3.52991e+08	-5.3186e+08	-6.64727e+08	6.48353e+07	-5.10728e+07	-3.29064e+08	5.74642e+08
10 mM SQ	ASV_11	ASV_8js_3ih	Bacteroidota	Bacteroidaceae	Bacteroides	Bacteroides caccae (100%)	NR_112932.1	-2.17645e+08	-2.03373e+08	-2.78666e+08	-1.70896e+08	8.56821e+07	-2.59269e+06	1.71009e+08	8.86297e+07	4.38529e+07	1.25268e+08	1.18741e+07	-5.58359e+06	-4.18292e+07	1.27861e+08	-1.59135e+08	-9.42133e+07	-2.61498e+08	-3.28641e+08	-2.9054e+08	-1.65312e+08
10 mM SQ	ASV_12	ASV_dh8_gvx	Bacteroidota	Bacteroidaceae	Phocaeicola	Phocaeicola massiliensis (100%)	NR_042745.1	-5.23567e+08	-1.42867e+08	-1.13679e+09	-2.91046e+08	1.28615e+09	1.032e+09	1.36633e+09	1.46012e+09	2.10796e+08	3.40781e+08	2.1253e+08	7.90772e+07	-1.07536e+09	-6.91222e+08	-1.1538e+09	-1.38105e+09	-7.34363e+08	-4.83648e+08	-1.34932e+09	-3.70124e+08
10 mM SQ	ASV_13	ASV_ni3_yrf	Bacteroidota	Bacteroidaceae	Bacteroides	Bacteroides ovatus (100%)	NR_116181.1	-5.25071e+08	-6.01599e+07	-1.10701e+09	-4.08047e+08	6.09671e+08	2.01717e+07	-8.90286e+07	1.89787e+09	-1.88725e+07	-5.36905e+07	-1.73554e+08	1.70627e+08	-6.28544e+08	-7.38622e+07	-8.45254e+07	-1.72724e+09	-5.06199e+08	-6.46944e+06	-9.33453e+08	-5.78674e+08
10 mM SQ	ASV_14	ASV_hll_1bv	Bacteroidota	Bacteroidaceae	Phocaeicola	Phocaeicola vulgatus ATCC 8482 (100%)	NR_074515.1	-1.22308e+09	2.43021e+07	-2.74121e+09	-9.52323e+08	4.29525e+09	4.21913e+09	3.87729e+09	4.78932e+09	1.28599e+09	1.22417e+09	9.61006e+08	1.67281e+09	-3.00925e+09	-2.99496e+09	-2.91629e+09	-3.11651e+09	-2.50907e+09	-1.19987e+09	-3.70221e+09	-2.62513e+09
1 mM SQ	ASV_7	ASV_iq1_sq3	Bacillota	Lachnospiraceae	Lachnospiraceae	Waltera intestinalis (100%)	NR_180833.1	2.95117e+08	4.23281e+08	-1.34196e+08	5.96265e+08	-5.25103e+07	-3.47166e+07	-1.14333e+08	-8.48123e+06	9.69045e+07	1.1938e+08	3.32613e+07	1.38073e+08	1.49415e+08	1.54096e+08	1.47594e+08	1.46554e+08	1.98212e+08	3.03901e+08	-1.67458e+08	4.58192e+08
1 mM SQ	ASV_8	ASV_9ec_9n4	Pseudomonadota	Enterobacteriaceae	Escherichia/Shigella	Escherichia coli/fergusonii/marmotae, Shigella flexneri/sonnei/boydii, Pseudoescherichia vulneris (100%)	NR_112558.1, NR_114079.1, NR_136472.1, NR_026331.1, NR_104826.1, NR_104901.1, NR_119109.1	4.24075e+07	6.02012e+07	1.16316e+07	5.53897e+07	5.91392e+07	7.88618e+07	1.9434e+07	7.91219e+07	3.8726e+08	1.10266e+08	4.0526e+08	6.46254e+08	3.28121e+08	3.14044e+07	3.85826e+08	5.67133e+08	-3.44853e+08	-5.0065e+07	-3.93628e+08	-5.90865e+08
0.1 mM SQ	ASV_8	ASV_9ec_9n4	Pseudomonadota	Enterobacteriaceae	Escherichia/Shigella	Escherichia coli/fergusonii/marmotae, Shigella flexneri/sonnei/boydii, Pseudoescherichia vulneris (100%)	NR_112558.1, NR_114079.1, NR_136472.1, NR_026331.1, NR_104826.1, NR_104901.1, NR_119109.1	1.44491e+07	7.79546e+06	1.90113e+07	1.65406e+07	8.98934e+07	1.20734e+08	4.49541e+07	1.03992e+08	2.00264e+08	1.00383e+08	4.18816e+08	8.15926e+07	1.10371e+08	-2.03511e+07	3.73862e+08	-2.23992e+07	-1.85815e+08	-9.25878e+07	-3.99805e+08	-6.5052e+07

### Sheet: Supplementary_Table_S3
Supplementary Table S3: Results of 16S rRNA gene DESeq2 analyses for mouse gut content microcosms amended with 10 mM SQ. The table shows all enriched ASVs compared to the control incubation without SQ. Taxonomic assignment was made using the Silva database (Release 138) and Blastn against the 16S rRNA gene sequence database excluding uncultured and environmental sample sequences. Percent sequence…
Experiment	Time point	ASV	ASV identifier	Log2 fold change	BaseMean	LfcSE	Stat	p-value	Adjusted p-value	Phylum	Family	Genus	Next relatives (% identity)	Accession numbers of next relatives
Experiment 1	96 h	ASV_8	ASV_9ec_9n4	12.3749	408.191	1.19388	10.3652	3.5689e-25	2.67668e-23	Pseudomonadota	Enterobacteriaceae	Escherichia/Shigella	Escherichia coli/fergusonii/marmotae, Shigella flexneri/sonnei/boydii, Pseudoescherichia vulneris (100%)	NR_112558.1, NR_114079.1, NR_136472.1, NR_026331.1, NR_104826.1, NR_104901.1, NR_119109.1
Experiment 1	48 h	ASV_8	ASV_9ec_9n4	9.19756	54	1.29232	7.11711	1.10215e-12	1.05124e-10	Pseudomonadota	Enterobacteriaceae	Escherichia/Shigella	Escherichia coli/fergusonii/marmotae, Shigella flexneri/sonnei/boydii, Pseudoescherichia vulneris (100%)	NR_112558.1, NR_114079.1, NR_136472.1, NR_026331.1, NR_104826.1, NR_104901.1, NR_119109.1
Experiment 1	96 h	ASV_15	ASV_x8l_zkm	5.45924	62.4744	0.52356	10.4272	1.86386e-25	2.67668e-23	Bacillota	Lachnospiraceae	Novisyntrophococcus, Faecalimonas	Novisyntrophococcus fermenticellae (94.1%), Faecalimonas umbilicata (94.1%)	NR_173632.1, NR_156907.1
Experiment 1	48 h	ASV_15	ASV_x8l_zkm	5.45121	29.8333	0.773419	7.0482	1.81249e-12	1.05124e-10	Bacillota	Lachnospiraceae	Novisyntrophococcus, Faecalimonas	Novisyntrophococcus fermenticellae (94.1%), Faecalimonas umbilicata (94.1%)	NR_173632.1, NR_156907.1
Experiment 1	96 h	ASV_16	ASV_ate_vei	3.39827	12.8551	0.751369	4.52277	6.10351e-06	0.000305176	Bacteroidota	Bacteroidaceae	Bacteroides	Bacteroides acidifaciens (99.6%)	NR_028607.1
Experiment 1	48 h	ASV_17	ASV_ls1_ezk	2.40939	16.8333	0.48711	4.9463	7.56377e-07	2.92466e-05	Bacillota	Erysipelotrichaceae	Faecalibaculum	Faecalibaculum rodentium ALO17 (100%)	NR_146011.1
Experiment 1	48 h	ASV_18	ASV_2ey_vzn	1.84327	13	0.495111	3.72295	0.000196908	0.00520751	Bacillota	Coprobacillaceae	Kandleria	Kandleria vitulina DSM 20405 (93.3%)	NR_041305.1
Experiment 1	96 h	ASV_19	ASV_bb6_fc6	1.53339	27.7417	0.418219	3.66648	0.000245914	0.00922177	Bacteroidota	Bacteroidaceae	Bacteroides	Bacteroides stercorirosoris JCM 17103 (98.8%), Bacteroides oleiciplenus YIT 12058 (98.8%)	NR_113207.1, NR_112895.1
Experiment 1	48 h	ASV_20	ASV_atp_w3i	1.24961	25.3333	0.362088	3.45114	0.000558231	0.00921	Bacillota	Ruminococcaceae	Ruminococcus	Ruminococcus champanellensis (96.1%)	NR_102884.1
Experiment 1	24 h	ASV_20	ASV_atp_w3i	1.06592	56.4245	0.2307	4.62039	3.83018e-06	0.00134056	Bacillota	Oscillospiraceae	Ruminococcus	Ruminococcus champanellensis (96.1%)	NR_102884.1
Experiment 1	24 h	ASV_21	ASV_4eg_t28	1.02672	56.9334	0.243636	4.21416	2.50707e-05	0.00438737	Bacteroidota	Prevotellaceae	Segatella	Segatella hominis (90.2%)	NR_180452.1
Experiment 1	48 h	ASV_14	ASV_hll_1bv	1.00637	56.6667	0.272746	3.68976	0.000224462	0.00520751	Bacteroidota	Bacteroidaceae	Phocaeicola	Phocaeicola vulgatus ATCC 8482 (100%)	NR_074515.1
Experiment 2 (SI)	24 h	ASV_22	ASV_2x2_2u2	4.87174	9.3773	1.21814	3.99931	6.35267e-05	0.000809966	Bacillota	Enterococcaceae	Enterococcus	Enterococcus innesii/gallinarum/saccharolyticus subs. saccharolytics/casseliflavus (99.2%)	NR_181755.1, NR_104559.2, NR_114786.2, NR_104560.1
Experiment 2 (SI)	24 h	ASV_23	ASV_hip_fyb	4.14134	31.5591	0.663698	6.23981	4.38117e-10	1.1172e-08	Bacillota	Enterococcaceae	Enterococcus	Enterococcus innesii/gallinarum/saccharolyticus subs. saccharolytics/casseliflavus (100%)	NR_181755.1, NR_104559.2, NR_114786.2, NR_104560.1
Experiment 2 (SI)	220 h	ASV_24	ASV_ng5_m97	3.31781	52.615	0.550942	6.02208	1.72195e-09	3.2717e-08	Bacillota	Lachnospiraceae	Enterocloster	Enterocloster boltae/clostridioformis (99.6%)	NR_025567.1, NR_118128.1
Experiment 2 (SI)	220 h	ASV_25	ASV_ono_o12	2.87673	56.3426	0.670197	4.29237	1.7678e-05	0.000223921	Bacillota	Lachnospiraceae	Enterocloster	Enterocloster bolteae/clostridioformis (100%)	NR_025567.1, NR_118128.1
Experiment 2 (SI)	220 h	ASV_26	ASV_7px_93s	2.42004	28.3173	0.700598	3.45426	0.000551812	0.00419377	Bacillota	Lachnospiraceae	Enterocloster	Enterocloster boltae/clostridioformis (99.2%)	NR_025567.1, NR_118128.1
Experiment 2 (SI)	220 h	ASV_27	ASV_7j8_103	2.06767	107.822	0.493953	4.18597	2.83956e-05	0.000269758	Bacillota	Lactobacillaceae	Ligilactobacillus	Ligilactobacillus faecis/murinus/apodemi/animalis (100%)	NR_114391.1, NR_042231.1, NR_042367.1, NR_041610.1
Experiment 2 (SI)	24 h	ASV_28	ASV_pwc_dzt	1.0596	109.214	0.237042	4.47009	7.81872e-06	0.000132918	Verrucomicrobiota	Akkermansiaceae	Akkermansia	Akkermansia muciniphila (100%)	NR_074436.1
Experiment 2 (CE)	24 h	ASV_8	ASV_9ec_9n4	5.23707	325.358	0.203385	25.7496	3.25947e-146	1.56455e-144	Pseudomonadota	Enterobacteriaceae	Escherichia/Shigella	Escherichia coli/fergusonii/marmotae, Shigella flexneri/sonnei/boydii, Pseudoescherichia vulneris (100%)	NR_112558.1, NR_114079.1, NR_136472.1, NR_026331.1, NR_104826.1, NR_104901.1, NR_119109.1
Experiment 2 (CE)	120 h	ASV_8	ASV_9ec_9n4	3.94082	243.836	0.24849	15.8591	1.21696e-56	6.69326e-55	Pseudomonadota	Enterobacteriaceae	Escherichia/Shigella	Escherichia coli/fergusonii/marmotae, Shigella flexneri/sonnei/boydii, Pseudoescherichia vulneris (100%)	NR_112558.1, NR_114079.1, NR_136472.1, NR_026331.1, NR_104826.1, NR_104901.1, NR_119109.1
Experiment 2 (CE)	220 h	ASV_8	ASV_9ec_9n4	3.76684	212.363	0.238244	15.8108	2.6206e-56	9.95828e-55	Pseudomonadota	Enterobacteriaceae	Escherichia/Shigella	Escherichia coli/fergusonii/marmotae, Shigella flexneri/sonnei/boydii, Pseudoescherichia vulneris (all 100%)	NR_112558.1, NR_114079.1, NR_136472.1, NR_026331.1, NR_104826.1, NR_104901.1, NR_119109.1
Experiment 2 (CE)	220 h	ASV_29	ASV_89c_gpv	1.63905	18.557	0.419719	3.90512	9.41787e-05	0.000894697	Bacteroidota	Tannerellaceae	Parabacteroides	Parabacteroides distasonis ATCC 8503 (99.2%)	NR_074376.1
Experiment 2 (CE)	220 h	ASV_30	ASV_dcf_eue	1.47297	31.2643	0.372894	3.95009	7.81224e-05	0.000894697	Bacteroidota	Tannerellaceae	Parabacteroides	Parabacteroides distasonis ATCC 8503 (98.8%)	NR_074376.1
Experiment 2 (CE)	220 h	ASV_25	ASV_ono_o12	0.789572	325.571	0.20169	3.91479	9.04839e-05	0.000894697	Bacillota	Lachnospiraceae	Enterocloster	Enterocloster bolteae/clostridioformis (100%)	NR_025567.1, NR_118128.1

### Sheet: Supplementary_Table_S4
Supplementary Table S4: Fecal metabolite analysis in conventional laboratory mice via liquid chromatography-mass spectrometry and capillary electrophoresis. 'High SQ' mice received 10 mg SQ and 'Low SQ' mice received 1 mg SQ. Control mice received autoclaved tap water. t0, t3, t6, t9, t12, and t24 refer to the sampling time points after the gavage in hours. Liquid chromatography-mass spectrometry…
Liquid chromatograhpy-mass spectrometry
		SQ (µg/mg feces)				DHPS (µg/mg feces)				3-sulfolactate (µg/mg feces)				taurine (µg/mg feces)				isethionate (µg/mg feces)				sulfoacetate (µg/mg feces)
Mouse	sex	t0	t6	t12	t24	t0	t6	t12	t24	t0	t6	t12	t24	t0	t6	t12	t24	t0	t6	t12	t24	t0	t6	t12	t24
High SQ mouse 1	male	0	4.552	0	0	0	0	0	0	0	0	0.003	0	0	3.357	0.073	0.043	0	0	0.073	0.012	0	0.016	0	0
High SQ mouse 2	male	0	0.673	0	0	0	0.236	0	0	0	0	0.002	0	0	0.239	0	0	0	0.029	0	0	0	0.003	0	0
High SQ mouse 3	female	0	4.479	0	0	0	0.375	0	0	0	0	0	0	0.29	0	0	0.349	0.01	0.083	0	0	0	0	0.002	0
High SQ mouse 4	female	0	3.261	0	0	0	0.369	0.106	0.02	0	0	0.002	0	0	0	0	0.413	0	0	0	0.007	0	0	0	0
High SQ mouse 5	female	0	3.544	0	0	0	0.409	0.227	0	0	0	0	0	0.174	0	0.007	0	0.006	0.002	0.007	0	0	0.005	0.024	0
Capillary electrophoresis
		SQ (µg/mg feces)						DHPS (µg/mg feces)						acetate (µg/mg feces)						propionate (µg/mg feces)						butyrate (µg/mg feces)
Mouse	sex	t0	t3	t6	t9	t12	t24	t0	t3	t6	t9	t12	t24	t0	t3	t6	t9	t12	t24	t0	t3	t6	t9	t12	t24	t0	t3	t6	t9	t12	t24
Control mouse 1	male	0	0	0	0	0	0	0	0	0	0	0	0	0.734	0.528	1.739	3.956	2.459	1.051	1.07	0.429	0.494	0.709	0.511	0.785	0.269	0.242	1.313	1.653	1.55	1.13
Control mouse 2	male	0	0	0	0	0	0	0	0	0	0	0	0	0.959	0.528	1.308	2.258	1.759	0.592	0.474	0.404	1.14	1.588	1.457	1.04	0.733	0.801	1.103	1.141	1.2	0.867
Control mouse 3	female	0	0	0	0	0	0	0	0	0	0	0	0	1.397	0.407	1.409	1.401	1.944	0.495	1.1	1.648	1.373	1.35	0.536	0.928	1.013	0.605	0.937	1.044	1.249	0.813
Control mouse 4	female	0	0	0	0	0	0	0	0	0	0	0	0	0.756	0.656	1.123	2.616	2.684	0.854	1.702	1.556	1.367	0.706	0.776	2.512	0.674	0.58	0.931	1.346	1.561	0.92
Control mouse 5	female	0	0	0	0	0	0	0	0	0	0	0	0	1.188	0.707	1.417	1.94	1.875	0.938	1.334	1.817	1.437	1.314	1.132	1.381	1.155	0.884	1.346	1.475	1.227	1.168
Low SQ mouse 1	male	0	0	0	0	0	0	0	0	0	0	0	0	0.679	0.466	1.408	1.152	2.657	1.225	1.471	0.409	1.783	1.537	1.485	2.073	0.615	0.571	1.402	1.37	1.054	1.326
Low SQ mouse 2	male	0	1.964	0	0	0	0	0	0	0	0	0	0	0.861	0.644	1.811	1.434	1.382	0.99	1.516	0.514	1.3	1.54	1.221	1.192	0.526	0.45	1.32	1.364	1.275	1.105
Low SQ mouse 3	female	0	0.59	0	0	0	0	0	0	0	0	0	0	0.969	0.743	1.822	1.141	1.679	0.452	2.296	2.211	1.259	1.742	1.658	0.673	1.111	0.575	1.459	0.908	0.997	0.433
Low SQ mouse 4	female	0	1.185	0	0	0	0	0	0	0	0	0	0	2.938	0.845	1.302	0.58	1.177	0.489	3.462	1.779	1.637	1.253	2.053	0.805	1.611	1.018	1.048	0.719	0.782	0.294
Low SQ mouse 5	female	0	2.844	0	0	0	0	0	0	0	0	0	0	1.404	0.591	1.587	2.111	3.048	1.65	3.075	1.81	1.154	1.13	1.945	1.622	1.99	0.575	1.288	1.383	1.25	0.832
High SQ mouse 1	male	0	16.925	0	0	0	0	0	0	1.603	2.331	1.457	0.131	1.286	0.336	1.061	2.569	0.993	0.926	0.875	0.397	0.555	0.669	0.491	0.263	0.872	0.5	0.659	0.768	0.634	1.238
High SQ mouse 2	male	0	0	0	0	0	0	0	0	2.629	1.512	3.166	2.643	1.03	0.378	1.117	2.368	1.659	0.501	1.594	0.415	0.391	0.511	0.531	0.41	0.934	0.425	0.628	1.116	2.007	0.714
High SQ mouse 3	female	0	13.569	0	0	0	0	0	0	1.136	3.347	6.075	3.724	0.683	0.163	0.869	0.986	2.116	0.434	1.125	1.075	0.545	0.249	0.336	0.304	0.664	0.417	0.512	0.836	2.856	0.22
High SQ mouse 4	female	0	18.237	0	0	0	0	0	0	1.833	2.154	2.657	1.512	1.068	0.407	1.337	1.556	2.123	0.802	1.737	1.855	0.686	0.675	0.524	0.629	1.089	0.321	0.506	0.72	1.483	0.306
High SQ mouse 5	female	0	10.395	0	0	0	0	0	0	1.561	3.975	2.88	3.606	1.453	0.616	1.946	0.965	0.922	0.873	1.864	1.65	0.683	0.286	0.286	0.461	1.151	0.4	0.549	1.043	0.939	0.367

### Sheet: Supplementary_Table_S5
Supplementary Table S5: SQ concentration calculations for microcosm and mouse experiments. In this calculation, spinach was used as a representative dietary plant because it contains high amounts of SQDG. SQDG, sulfoquinovosyl diacylglycerol; SQ, sulfoquinovose.
Assumptions
	Amount	Reference	Link to reference
Spinach water content (%)	92.4		https://fdc.nal.usda.gov/food-details/1999633/nutrients
SQDG content per g of dried spinach (mg)	0.824	Kuriyama et al. 2005	https://doi.org/10.1016/j.jnutbio.2005.02.007
SQ molecular weight (g/mol)	244.22		https://www.mcat.de/cms/index.php?option=com_virtuemart&view=productdetails&virtuemart_product_id=3867&virtuemart_category_id=3&lang=de
SQDG molecular weight (g/mol)	834.15		https://www.sigmaaldrich.com/AT/de/product/avanti/840525p
Human body weight (kg)	60	Reagan-Shaw et al. 2007	https://doi.org/10.1096/fj.07-9574LSF
Mouse weight (g)	20	Reagan-Shaw et al. 2007	https://doi.org/10.1096/fj.07-9574LSF
Mouse food intake per day (g)	5		https://policies.unc.edu/TDClient/2833/Portal/KB/ArticleDet?ID=132199#:~:text=An%20adult%20mouse%20consumes%20an,its%20fat%20and%20sugar%20content.
SQ in spinach
Spinach dry mass per g fresh spinach (mg)	76
Amount of SQDG per g of fresh spinach (mg)	0.062624
Amount of SQ per g of dried spinach (mg)	0.241248
Amount of SQ per g of fresh spinach (mg)	0.0183349
Microcosm experiments (10 ml total volume)
	10 mM SQ	1 mM SQ	0.1 mM SQ	0.01 mM SQ
Amount of SQ in 10 ml microcosms (g)	0.024422	0.0024422	0.00024422	2.4422e-05
Amount of dried spinach referring to this amount (g)	101.232	10.1232	1.01232	0.101232
Amount of fresh spinach referring to this amount (g)	1332	112.48	11.248	1.1248
Mouse experiment doses
	10 mg SQ	1 mg SQ
Amount of spinach corresponding X mg of SQ (g)	545.409	0.37306
Amount of spinach relative to mouse weight (%)	2727.04	1.8653
Amount of spinach relative to mouse daily food intake (%)	10908.2	7.46119
